# PAX3-FOXO1 drives targetable cell state-dependent metabolic vulnerabilities in rhabdomyosarcoma

**DOI:** 10.1101/2025.01.15.633227

**Authors:** Katrina I. Paras, Julia S. Brunner, Jacob A. Boyer, Angela M. Montero, Benjamin T. Jackson, Sangita Chakraborty, Abigail Xie, Kristina Guillan, Armaan Siddiquee, Lourdes Pajuelo Torres, Joshua D. Rabinowitz, Andrew Kung, Daoqi You, Filemon Dela Cruz, Lydia W. S. Finley

## Abstract

PAX3-FOXO1, an oncogenic transcription factor, drives a particularly aggressive subtype of rhabdomyosarcoma (RMS) by enforcing gene expression programs that support malignant cell states. Here we show that PAX3-FOXO1^+^ RMS cells exhibit altered pyrimidine metabolism and increased dependence on enzymes involved in *de novo* pyrimidine synthesis, including dihydrofolate reductase (DHFR). Consequently, PAX3-FOXO1^+^ cells display increased sensitivity to inhibition of DHFR by the chemotherapeutic drug methotrexate, and this dependence is rescued by provision of pyrimidine nucleotides. Methotrexate treatment mimics the metabolic and transcriptional impact of *PAX3-FOXO1* silencing, reducing expression of genes related to PAX3-FOXO1-driven malignant cell states. Accordingly, methotrexate treatment slows growth of multiple PAX3-FOXO1^+^ tumor xenograft models, but not fusion-negative counterparts. Taken together, these data demonstrate that PAX3-FOXO1 induces cell states characterized by altered pyrimidine dependence and nominate methotrexate as an addition to the current therapeutic arsenal for treatment of these malignant pediatric tumors.
