## Supplemental Table 2 for "PAX3-FOXO1 drives targetable cell state-dependent metabolic vulnerabilities in rhabdomyosarcoma"

### Sheet: sgRNA
Supplementary Table 2. All sgRNA and shRNA primer sequences.
gRNA Sequences (complementary oligonucleotides used for cloning sgRNAs into lentiCRISPR v2, 5’-3’)
AAVS1 control	caccgGGGGCCACTAGGGACAGGAT
	aaacATCCTGTCCCTAGTGGCCCCc
DHFR sg1	CACCGATTAGCAAATAAAGTAGACA
	aaacTGTCTACTTTATTTGCTAATC
DHFR sg2	CACCGTGATTATGGGTAAGAAGACC
	aaacGGTCTTCTTACCCATAATCAC
TYMS sg1	CACCGCTGCATGCCGAATACCGACA
	aaacTGTCGGTATTCGGCATGCAGC
TYMS sg2	CACCGATCCAACACATCCTCCGCTG
	aaacCAGCGGAGGATGTGTTGGATC

### Sheet: shRNA
XhoI/EcoRI fragment for mir30-based shRNA cloning, 5’-3’
shRenilla	TGCTGTTGACAGTGAGCGCAGGAATTATAATGCTTATCTATAGTGAAGCCACAGATGTATAGATAAGCATTATAATTCCTATGCCTACTGCCTCGGA
Fragment for Gibson-based shRNA cloning, 5’-3’
shPAX3-FOXO1-1	ctcgagaaggtatatTGCTGTTGACAGTGAGCGATCAGAATTCAATTCGTCATAATAGTGAAGCCACAGATGTATTATGACGAATTGAATTCTGAGTGCCTACTGCCTCGGActtcaaggggctagaattc
shPAX3-FOXO1-2	ctcgagaaggtatatTGCTGTTGACAGTGAGCGAACCTCAGAATTCAATTCGTCATAGTGAAGCCACAGATGTATGACGAATTGAATTCTGAGGTGTGCCTACTGCCTCGGActtcaaggggctagaattc
PCR primers for XhoI/EcoRI hairpin cloning (for shRenilla)
Forward	TACAATACTCGAGAAGGTATATTGCTGTTGACAGTGAGCG
Reverse	TGTTTGAATGAGGCTTCAGTAC
PCR primers for Gibson assembly hairpin cloning (for shPAX3-FOXO1)
Forward	cttcttaacccaacagaaggctcgagaaggtatattgc
Reverse	agtaaacaagataattgctcgaattctagccccttgaag
